# Cancer phylogenetic tree inference at scale from 1000s of single cell genomes

**DOI:** 10.1101/2020.05.06.058180

**Authors:** Sohrab Salehi, Fatemeh Dorri, Kevin Chern, Farhia Kabeer, Nicole Rusk, Tyler Funnell, Marc J Williams, Daniel Lai, Mirela Andronescu, Kieran R. Campbell, Andrew McPherson, Samuel Aparicio, Andrew Roth, Sohrab Shah, Alexandre Bouchard-Côté

**Author notes:** Equal contribution (Sohrab Salehi, Fatemeh Dorri).

## Abstract

A new generation of scalable single cell whole genome sequencing (scWGS) methods allows unprecedented high resolution measurement of the evolutionary dynamics of cancer cell populations. Phylogenetic reconstruction is central to identifying sub-populations and distinguishing the mutational processes that gave rise to them. Existing phylogenetic tree building models do not scale to the tens of thousands of high resolution genomes achievable with current scWGS methods. We constructed a phylogenetic model and associated Bayesian inference procedure, sitka, specifically for scWGS data. The method is based on a novel phylogenetic encoding of copy number (CN) data, the sitka transformation, that simplifies the site dependencies induced by rearrangements while still forming a sound foundation to phylogenetic inference. The sitka transformation allows us to design novel scalable Markov chain Monte Carlo (MCMC) algorithms. Moreover, we introduce a novel point mutation calling method that incorporates the CN data and the underlying phylogenetic tree to overcome the low per-cell coverage of scWGS. We demonstrate our method on three single cell datasets, including a novel PDX series, and analyse the topological properties of the inferred trees. Sitka is freely available at https://github.com/UBC-Stat-ML/sitkatree.git.
