## Supplemental Table 1 for "Cancer phylogenetic tree inference at scale from 1000s of single cell genomes"

index	dataset	sample.id	lib.id	tp	total	!mouse	qual.	!sphase	!lmr	final	finalr
1	SA501	SA501X2XB00096	A95621B	X2	623	570	524	580	568	498	498
2	SA501	SA501X2XB00097	A96171A	X2	492	36	21	474	37	20	20
3	SA501	SA501X2XB00097	A96109A	X2	656	59	37	399	96	34	34
4	SA501	SA501X5XB00877	A95670A	X5	615	326	253	575	252	238	228
5	SA501	SA501X6XB00294	A96213A	X6	1000	326	152	886	168	62	62
6	SA501	SA501X6XB00969	A95670B	X6	636	383	325	602	300	319	272
7	SA501	SA501X8XB01694	A90696ABC	X8	3672	3517	273	3482	1985	261	241
8	SA501	SA501X11XB00529	A96187A	X11	1063	1024	878	888	958	779	763
9	SA501	SA501X11XB00529	A96174A	X11	1234	1192	291	1007	258	116	58
10	SA501	SA501X15XB00929	A96173A	X15	1388	997	558	1131	667	399	399
11	TNBC-SA535	SA535X1XB00174	A96165B	X1	379	208	73	218	277	62	62
12	TNBC-SA535	SA535X5XB00517	A95732A	X5	928	613	372	776	464	332	324
13	TNBC-SA535	SA535X8XB00143	A95736A	X8	1072	410	194	956	354	154	152
14	OVA-2295	SA921	A90554A	TOV2295(R)	628	506	415	524	525	392	392
15	OVA-2295	SA922	A90554B	OV2295(R2)	596	466	303	518	467	296	296
16	OVA-2295	SA1090	A96213A	OV2295	1484	1438	1144	1092	1402	850	838
